# Rapamycin Mitigates a Sex-biased Convergent Aging Trajectory

**DOI:** 10.64898/2026.07.02.736117

**Authors:** Tzu-Chiao Lu, Chung-Yi Liang, Ye-Jin Park, Niccole Auld, Tyler Jackson, Zhiyong Yin, Erin Harrison, Bo Sun, Mujeeb Qadiri, Norbert Perrimon, Ao-Lin Hsu, Yanyan Qi, Hongjie Li

**Affiliations:** Department of Molecular and Human Genetics, Baylor College of Medicine, Houston, TX, USA; Institute of Biochemistry and Molecular Biology, National Yang Ming Chiao Tung University, Taipei, Taiwan; Development, Disease Models & Therapeutics Graduate Program, Baylor College of Medicine, Houston, USA; Cancer and Cell Biology Graduate Program, Baylor College of Medicine, Houston, USA; Department of Genetics, Blavatnik Institute, Harvard Medical School, Harvard University, Boston, MA, USA; Howard Hughes Medical Institute, Boston, USA; Institute of Molecular Biology, Academia Sinica, Taipei, Taiwan

**Keywords:** aging, longevity, Rapamycin, fly cell atlas, *Drosophila*, Convergent Aging Trajectory

## Abstract

Rapamycin extends lifespan across species, yet its cell-type-specific benefits and vulnerabilities remain unclear at whole-organism scale. Here, we present the Rapamycin Fly Cell Atlas (Rapa-FCA), a whole-organism single-nucleus transcriptomic atlas of *Drosophila* spanning both sexes, multiple ages, 18 cell classes, and 181 cell types. Rapamycin elicited a highly heterogeneous response, with prominent effects in reproductive, digestive, and neuromuscular systems and modest responses in most neuronal populations. Across diverse tissues, we identified a rapamycin-sensitive Convergent Aging Trajectory (CAT), marked by *Fkbp12* enrichment and mTORC1-linked metabolic programs, including glycolysis and lipid synthesis. CAT-high nuclei accumulated with age and were preferentially reduced by rapamycin, especially in females, consistent with stronger female lifespan extension. By integrating CAT abundance, aging-clock predictions, and nucleus-ratio changes, we mapped sex- and cell-type-specific geroprotection effects of rapamycin. Together, the Rapa-FCA provides an organism-wide framework for resolving how rapamycin reshapes cellular aging across sex, tissue, and cellular state.
