## Supplemental Table 1 for "Rapamycin Mitigates a Sex-biased Convergent Aging Trajectory"

age	Gene_secreted	Gene_receptor	pathway_receptor	secretor	receptor	score_Control	pval_Control	score_Rapamycin	pval_Rapamycin	secreted_gene_deg_status	receptor_gene_deg_status	score_log2fc	score_difference	direction	LR_pairName
30	mmd	Tsp96F	other	adult_ventral_nervous_system	muscle_cell	0	1	4.20355203	0	Rapamycin	Rapamycin	31.96896178	4.20355203	Rapamycin	mmd_Tsp96F
30	Cam	Ptp36E	other	adult_ventral_nervous_system	indirect_flight_muscle	0	1	3.83930758	0	Rapamycin	Rapamycin	31.838199	3.83930758	Rapamycin	Cam_Ptp36E
30	Cam	KCNQ	other	adult_ventral_nervous_system	indirect_flight_muscle	0	1	3.539548081	0	Rapamycin		31.72091803	3.539548081	Rapamycin	Cam_KCNQ
30	Cam	Ptp36E	other	indirect_flight_muscle	indirect_flight_muscle	0	1	3.522135655	0		Rapamycin	31.71380333	3.522135655	Rapamycin	Cam_Ptp36E
30	Appl	Tsp96F	other	adult_ventral_nervous_system	muscle_cell	0	1	3.461782498	0	Rapamycin	Rapamycin	31.68886794	3.461782498	Rapamycin	Appl_Tsp96F
30	Cam	KCNQ	other	indirect_flight_muscle	indirect_flight_muscle	0	1	3.247139813	0			31.59652236	3.247139813	Rapamycin	Cam_KCNQ
30	kuz	Tsp96F	other	adult_ventral_nervous_system	muscle_cell	0	1	3.228498478	0	Control	Rapamycin	31.5882162	3.228498478	Rapamycin	kuz_Tsp96F
30	dally	Tsp96F	other	indirect_flight_muscle	muscle_cell	0	1	3.226923038	0	Rapamycin	Rapamycin	31.58751202	3.226923038	Rapamycin	dally_Tsp96F
30	Dscam2	Dscam2	other	adult_ventral_nervous_system	adult_ventral_nervous_system	7.995028906	0	11.20500494	0	Rapamycin	Rapamycin	0.48696813	3.209976032	Rapamycin	Dscam2_Dscam2
30	dally	Tsp96F	other	muscle_cell	muscle_cell	0	1	3.154065665	0		Rapamycin	31.55456555	3.154065665	Rapamycin	dally_Tsp96F
30	Cam	Ptp36E	other	adult_ventral_nervous_system	muscle_cell	0	1	3.129280189	0	Rapamycin		31.54318369	3.129280189	Rapamycin	Cam_Ptp36E
30	mmd	if	other	adult_ventral_nervous_system	indirect_flight_muscle	5.696157012	0	8.628731228	0	Rapamycin	Rapamycin	0.599159526	2.932574216	Rapamycin	mmd_if
30	tutl	tutl	other	adult_ventral_nervous_system	adult_ventral_nervous_system	7.459033921	0	10.37997576	0	Rapamycin	Rapamycin	0.476742382	2.920941842	Rapamycin	tutl_tutl
30	Cam	Ptp36E	other	indirect_flight_muscle	muscle_cell	0	1	2.870764871	0			31.41878803	2.870764871	Rapamycin	Cam_Ptp36E
30	Hsc70-1	Tl	other	indirect_flight_muscle	adult_ventral_nervous_system	0	1	2.685171937	0	Rapamycin		31.32236732	2.685171937	Rapamycin	Hsc70-1_Tl
30	Cam	Ptp36E	other	muscle_cell	indirect_flight_muscle	0	1	2.652884908	0		Rapamycin	31.30491494	2.652884908	Rapamycin	Cam_Ptp36E
30	dally	Tsp96F	other	adult_ventral_nervous_system	muscle_cell	0	1	2.491343955	0.001	Control	Rapamycin	31.21427707	2.491343955	Rapamycin	dally_Tsp96F
30	Nrx-1	Nlg1	other	adult_ventral_nervous_system	indirect_flight_muscle	5.115076126	0	7.595994105	0	Rapamycin	Rapamycin	0.570483075	2.480917979	Rapamycin	Nrx-1_Nlg1
30	Nlg1	Nrx-1	other	indirect_flight_muscle	adult_ventral_nervous_system	5.115076126	0	7.595994105	0	Rapamycin	Rapamycin	0.570483075	2.480917979	Rapamycin	Nlg1_Nrx-1
30	Fas1	Fas1	other	adult_ventral_nervous_system	adult_ventral_nervous_system	7.974169459	0	10.45019259	0	Rapamycin	Rapamycin	0.390123361	2.476023135	Rapamycin	Fas1_Fas1
30	CadN2	if	other	adult_ventral_nervous_system	indirect_flight_muscle	4.606218698	0	6.936178814	0	Rapamycin	Rapamycin	0.590558181	2.329960116	Rapamycin	CadN2_if
30	mmd	if	other	adult_ventral_nervous_system	muscle_cell	5.993341729	0	8.196435281	0	Rapamycin	Rapamycin	0.451635966	2.203093552	Rapamycin	mmd_if
30	Cam	Ptp36E	other	muscle_cell	muscle_cell	0	1	2.162270153	0			31.00989964	2.162270153	Rapamycin	Cam_Ptp36E
30	Cam	para	other	adult_ventral_nervous_system	adult_ventral_nervous_system	9.961456978	0	12.10844754	0	Rapamycin	Rapamycin	0.281585231	2.146990566	Rapamycin	Cam_para
30	Fas1	Fas1	other	indirect_flight_muscle	adult_ventral_nervous_system	6.654213107	0	8.765311793	0	Rapamycin	Rapamycin	0.39753734	2.111098686	Rapamycin	Fas1_Fas1
30	Fas1	Fas1	other	adult_ventral_nervous_system	indirect_flight_muscle	6.654213107	0	8.765311793	0	Rapamycin	Rapamycin	0.39753734	2.111098686	Rapamycin	Fas1_Fas1
30	Cam	5-HT2B	other	adult_ventral_nervous_system	adult_ventral_nervous_system	0	1	1.989746614	0	Rapamycin	Rapamycin	30.88993758	1.989746614	Rapamycin	Cam_5-HT2B
30	CadN2	CadN2	other	adult_ventral_nervous_system	adult_ventral_nervous_system	4.896206042	0	6.857177645	0	Rapamycin	Rapamycin	0.485950627	1.960971603	Rapamycin	CadN2_CadN2
30	Cam	sqa	other	adult_ventral_nervous_system	muscle_cell	6.606131956	0	8.55388296	0	Rapamycin	Rapamycin	0.37277368	1.947751004	Rapamycin	Cam_sqa
30	Cam	5-HT2B	other	indirect_flight_muscle	adult_ventral_nervous_system	0	1	1.825370161	0		Rapamycin	30.76554191	1.825370161	Rapamycin	Cam_5-HT2B
30	Meltrin	Tsp96F	other	adult_ventral_nervous_system	muscle_cell	0	1	1.818683403	0		Rapamycin	30.76024727	1.818683403	Rapamycin	Meltrin_Tsp96F
30	Nrx-1	Nlg2	other	adult_ventral_nervous_system	adult_ventral_nervous_system	3.962636939	0	5.780373262	0	Rapamycin	Rapamycin	0.544701864	1.817736323	Rapamycin	Nrx-1_Nlg2
30	Nlg2	Nrx-1	other	adult_ventral_nervous_system	adult_ventral_nervous_system	3.962636939	0	5.780373262	0	Rapamycin	Rapamycin	0.544701864	1.817736323	Rapamycin	Nlg2_Nrx-1
30	Fas1	Fas1	other	indirect_flight_muscle	indirect_flight_muscle	5.552747819	0	7.352083719	0	Rapamycin	Rapamycin	0.404951318	1.7993359	Rapamycin	Fas1_Fas1
30	Nrx-1	Nlg1	other	adult_ventral_nervous_system	muscle_cell	4.483015872	0	6.266172666	0	Rapamycin		0.483114917	1.783156794	Rapamycin	Nrx-1_Nlg1
30	Nlg1	Nrx-1	other	muscle_cell	adult_ventral_nervous_system	4.483015872	0	6.266172666	0		Rapamycin	0.483114917	1.783156794	Rapamycin	Nlg1_Nrx-1
30	mmd	Tsp96F	other	adult_ventral_nervous_system	indirect_flight_muscle	2.943899832	0	4.710635072	0	Rapamycin	Rapamycin	0.678192988	1.766735239	Rapamycin	mmd_Tsp96F
30	CadN2	if	other	adult_ventral_nervous_system	muscle_cell	4.846538233	0	6.588679059	0	Rapamycin	Rapamycin	0.443034621	1.742140827	Rapamycin	CadN2_if
30	Cam	SK	other	adult_ventral_nervous_system	adult_ventral_nervous_system	7.602317983	0	9.325507397	0	Rapamycin	Rapamycin	0.294742854	1.723189413	Rapamycin	Cam_SK
30	Antp	Glut1	other	adult_ventral_nervous_system	adult_ventral_nervous_system	6.875033759	0	8.593146639	0		Rapamycin	0.321819717	1.71811288	Rapamycin	Antp_Glut1
30	alpha-Spec	Ptp36E	other	muscle_cell	indirect_flight_muscle	0	1	1.716374044	0		Rapamycin	30.67671684	1.716374044	Rapamycin	alpha-Spec_Ptp36E
30	Cam	Strn-Mlck	other	adult_ventral_nervous_system	indirect_flight_muscle	8.943427815	0	10.54749727	0	Rapamycin	Rapamycin	0.23800092	1.604069459	Rapamycin	Cam_Strn-Mlck
30	CadN2	Lar	other	adult_ventral_nervous_system	adult_ventral_nervous_system	5.586596892	0	7.130821649	0	Rapamycin	Rapamycin	0.352098596	1.544224757	Rapamycin	CadN2_Lar
30	jeb	Alk	other	adult_ventral_nervous_system	adult_ventral_nervous_system	3.184432195	0	4.701632659	0	Rapamycin	Rapamycin	0.562125671	1.517200464	Rapamycin	jeb_Alk
30	myo	Appl	other	indirect_flight_muscle	adult_ventral_nervous_system	4.702765017	0	6.218836055	0	Rapamycin	Rapamycin	0.403135337	1.516071038	Rapamycin	myo_Appl
30	NetB	robo2	other	muscle_cell	adult_ventral_nervous_system	1.559847704	0	0	1	Control		-30.53875803	-1.559847704	Control	NetB_robo2
30	bnl	htl	FGFR signaling pathway	muscle_cell	muscle_cell	1.569603587	0	0	1	Control	Control	-30.5477531	-1.569603587	Control	bnl_htl
30	CadN2	mew	other	adult_ventral_nervous_system	adult_ventral_nervous_system	4.558232633	0	2.9719144	0	Rapamycin	Control	-0.617081993	-1.586318233	Control	CadN2_mew
30	dally	Tsp96F	other	indirect_flight_muscle	adult_ventral_nervous_system	1.596813693	0.017	0	1	Rapamycin		-30.57254885	-1.596813693	Control	dally_Tsp96F
30	Galphas	Pdfr	other	adult_ventral_nervous_system	muscle_cell	1.596943117	0	0	1		Control	-30.57266578	-1.596943117	Control	Galphas_Pdfr
30	Hsp83	htl	other	muscle_cell	muscle_cell	1.601086971	0	0	1	Rapamycin	Control	-30.57640453	-1.601086971	Control	Hsp83_htl
30	bnl	dlp	other	muscle_cell	muscle_cell	1.604995048	0.003	0	1	Control	Control	-30.5799217	-1.604995048	Control	bnl_dlp
30	Cam	Pde1c	other	indirect_flight_muscle	muscle_cell	6.812156348	0	5.177529641	0		Control	-0.395847639	-1.634626707	Control	Cam_Pde1c
30	ths	htl	FGFR signaling pathway	adult_ventral_nervous_system	muscle_cell	1.672659224	0	0	1	Rapamycin	Control	-30.63949641	-1.672659224	Control	ths_htl
30	dally	Tsp96F	other	adult_ventral_nervous_system	adult_ventral_nervous_system	1.697592117	0.003	0	1	Control		-30.66084272	-1.697592117	Control	dally_Tsp96F
30	Appl	Tsp96F	other	adult_ventral_nervous_system	adult_ventral_nervous_system	1.704395831	0	0	1	Rapamycin		-30.66661328	-1.704395831	Control	Appl_Tsp96F
30	NetB	robo2	other	adult_ventral_nervous_system	adult_ventral_nervous_system	1.713307437	0	0	1			-30.67413691	-1.713307437	Control	NetB_robo2
30	mmd	if	other	adult_ventral_nervous_system	adult_ventral_nervous_system	1.778176805	0	0	1	Rapamycin	Control	-30.72775163	-1.778176805	Control	mmd_if
30	dally	Tsp96F	other	muscle_cell	adult_ventral_nervous_system	1.786138968	0.002	0	1			-30.73419719	-1.786138968	Control	dally_Tsp96F
30	N	Alk	other	muscle_cell	muscle_cell	1.796499301	0.018	0	1	Control		-30.74254123	-1.796499301	Control	N_Alk
30	Timp	mew	other	muscle_cell	adult_ventral_nervous_system	3.775934208	0	1.967512199	1		Control	-0.940461046	-1.808422009	Control	Timp_mew
30	Ppn	mys	other	muscle_cell	adult_ventral_nervous_system	1.824829122	0.04	0	1	Control	Control	-30.76511423	-1.824829122	Control	Ppn_mys
30	alphaTry	sws	other	indirect_flight_muscle	indirect_flight_muscle	1.853961382	0	0	1	Control		-30.78796405	-1.853961382	Control	alphaTry_sws
30	vn	dlp	other	muscle_cell	adult_ventral_nervous_system	1.857298364	0	0	1	Control	Control	-30.79055845	-1.857298364	Control	vn_dlp
30	Timp	htl	other	muscle_cell	muscle_cell	1.904826785	0	0	1		Control	-30.82701267	-1.904826785	Control	Timp_htl
30	Sema1b	PlexB	other	muscle_cell	adult_ventral_nervous_system	1.921670438	0.003	0	1	Control		-30.83971379	-1.921670438	Control	Sema1b_PlexB
30	mmd	mew	other	adult_ventral_nervous_system	adult_ventral_nervous_system	5.636816329	0	3.697114978	0	Rapamycin	Control	-0.608480648	-1.939701351	Control	mmd_mew
30	kuz	Tsp96F	other	adult_ventral_nervous_system	adult_ventral_nervous_system	1.946173662	0	0	1	Control		-30.85799331	-1.946173662	Control	kuz_Tsp96F
30	mmd	Tsp96F	other	adult_ventral_nervous_system	adult_ventral_nervous_system	1.959594195	0	0	1	Rapamycin		-30.86790778	-1.959594195	Control	mmd_Tsp96F
30	N	Alk	other	indirect_flight_muscle	adult_ventral_nervous_system	1.963428053	0.002	0	1	Control	Rapamycin	-30.87072759	-1.963428053	Control	N_Alk
30	myo	Appl	other	adult_ventral_nervous_system	adult_ventral_nervous_system	2.00225692	0	0	1	Control	Rapamycin	-30.89897996	-2.00225692	Control	myo_Appl
30	Pvf3	Pvr	PVR RTK signaling pathway	adult_ventral_nervous_system	adult_ventral_nervous_system	2.019356319	0	0	1	Rapamycin	Control	-30.91124835	-2.019356319	Control	Pvf3_Pvr
30	alphaTry	sws	other	indirect_flight_muscle	adult_ventral_nervous_system	2.02616897	0	0	1	Control		-30.91610735	-2.02616897	Control	alphaTry_sws
30	CadN2	Lar	other	adult_ventral_nervous_system	muscle_cell	2.068435727	0	0	1	Rapamycin	Control	-30.94589298	-2.068435727	Control	CadN2_Lar
30	Mp	dlp	other	adult_ventral_nervous_system	adult_ventral_nervous_system	2.081375761	0.002	0	1	Control	Control	-30.9548903	-2.081375761	Control	Mp_dlp
30	NetA	fra	other	muscle_cell	muscle_cell	2.094185195	0	0	1	Control	Control	-30.96374188	-2.094185195	Control	NetA_fra
30	CG31999	drl	other	indirect_flight_muscle	adult_ventral_nervous_system	2.097540798	0	0	1	Rapamycin		-30.96605173	-2.097540798	Control	CG31999_drl
30	vn	Egfr	EGFR signaling pathway	muscle_cell	muscle_cell	2.107926612	0	0	1	Control	Control	-30.97317749	-2.107926612	Control	vn_Egfr
30	alphaTry	dtn	other	indirect_flight_muscle	adult_ventral_nervous_system	2.119792339	0	0	1	Control		-30.9812758	-2.119792339	Control	alphaTry_dtn
30	Meltrin	Tsp96F	other	muscle_cell	indirect_flight_muscle	2.126237585	0	0	1	Control	Rapamycin	-30.98565567	-2.126237585	Control	Meltrin_Tsp96F
30	N	Alk	other	muscle_cell	adult_ventral_nervous_system	2.134740018	0	0	1	Control	Rapamycin	-30.99141323	-2.134740018	Control	N_Alk
30	Sema1b	PlexB	other	muscle_cell	muscle_cell	2.171297915	0	0	1	Control		-31.01591054	-2.171297915	Control	Sema1b_PlexB
30	vn	dlp	other	muscle_cell	muscle_cell	2.215413205	0	0	1	Control	Control	-31.04492866	-2.215413205	Control	vn_dlp
30	csw	nrm	other	indirect_flight_muscle	adult_ventral_nervous_system	2.22356707	0.001	0	1	Control	Rapamycin	-31.05022878	-2.22356707	Control	csw_nrm
30	NetB	fra	other	muscle_cell	muscle_cell	2.238742511	0.001	0	1	Control	Control	-31.06004146	-2.238742511	Control	NetB_fra
30	Lar	dlp	other	adult_ventral_nervous_system	adult_ventral_nervous_system	2.249188516	0	0	1	Rapamycin	Control	-31.06675744	-2.249188516	Control	Lar_dlp
30	dlp	Lar	other	adult_ventral_nervous_system	adult_ventral_nervous_system	2.249188516	0	0	1	Control	Rapamycin	-31.06675744	-2.249188516	Control	dlp_Lar
30	wry	N	NOTCH signaling pathway	adult_ventral_nervous_system	indirect_flight_muscle	2.260811476	0	0	1	Rapamycin	Control	-31.07419355	-2.260811476	Control	wry_N
30	N	Alk	other	indirect_flight_muscle	indirect_flight_muscle	2.276227269	0	0	1	Control	Rapamycin	-31.08399746	-2.276227269	Control	N_Alk
30	CadN2	Ptp10D	other	adult_ventral_nervous_system	indirect_flight_muscle	2.341636777	0.044	0	1	Rapamycin	Control	-31.12487016	-2.341636777	Control	CadN2_Ptp10D
30	kuz	side-VIII	other	indirect_flight_muscle	adult_ventral_nervous_system	2.364241472	0	0	1	Control	Rapamycin	-31.13873025	-2.364241472	Control	kuz_side-VIII
30	alphaTry	nSyb	other	indirect_flight_muscle	adult_ventral_nervous_system	2.39092641	0	0	1	Control	Rapamycin	-31.15492258	-2.39092641	Control	alphaTry_nSyb
30	galectin	mew	other	indirect_flight_muscle	muscle_cell	2.42923524	0.043	0	1		Control	-31.17785506	-2.42923524	Control	galectin_mew
30	Ppn	mys	other	muscle_cell	muscle_cell	2.454179502	0	0	1	Control		-31.19259363	-2.454179502	Control	Ppn_mys
30	wry	N	NOTCH signaling pathway	adult_ventral_nervous_system	muscle_cell	2.458070579	0	0	1	Rapamycin	Control	-31.1948792	-2.458070579	Control	wry_N
30	NetB	fra	other	adult_ventral_nervous_system	muscle_cell	2.458992749	0	0	1		Control	-31.19542034	-2.458992749	Control	NetB_fra
30	sli	Sdc	Slit-Robo signaling pathway	adult_ventral_nervous_system	indirect_flight_muscle	2.470589428	0.045	0	1		Control	-31.20220813	-2.470589428	Control	sli_Sdc
30	N	Alk	other	muscle_cell	indirect_flight_muscle	2.474831422	0	0	1	Control	Rapamycin	-31.20468311	-2.474831422	Control	N_Alk
30	Mp	dlp	other	adult_ventral_nervous_system	muscle_cell	2.482696068	0	0	1	Control	Control	-31.20926051	-2.482696068	Control	Mp_dlp
30	Nlg2	Nrx-1	other	adult_ventral_nervous_system	muscle_cell	2.527295622	0	0	1	Rapamycin	Control	-31.23494728	-2.527295622	Control	Nlg2_Nrx-1
30	Nrx-1	Nlg2	other	muscle_cell	adult_ventral_nervous_system	2.527295622	0	0	1	Control	Rapamycin	-31.23494728	-2.527295622	Control	Nrx-1_Nlg2
30	Hsc70-4	Octbeta2R	other	indirect_flight_muscle	adult_ventral_nervous_system	2.620494392	0.003	0	1	Control		-31.28719188	-2.620494392	Control	Hsc70-4_Octbeta2R
30	csw	nrm	other	indirect_flight_muscle	indirect_flight_muscle	2.621142722	0	0	1	Control	Rapamycin	-31.28754877	-2.621142722	Control	csw_nrm
30	dlp	dally	WNT signaling pathway	muscle_cell	muscle_cell	2.650316683	0.026	0	1	Control		-31.30351761	-2.650316683	Control	dlp_dally
30	dlp	Lar	other	muscle_cell	adult_ventral_nervous_system	2.682865625	0	0	1	Control	Rapamycin	-31.32112765	-2.682865625	Control	dlp_Lar
30	Lar	dlp	other	adult_ventral_nervous_system	muscle_cell	2.682865625	0	0	1	Rapamycin	Control	-31.32112765	-2.682865625	Control	Lar_dlp
30	Sema1b	PlexA	other	muscle_cell	muscle_cell	2.685278127	0.005	0	1	Control		-31.32242438	-2.685278127	Control	Sema1b_PlexA
30	Sema1b	PlexA	other	muscle_cell	indirect_flight_muscle	2.743477038	0.002	0	1	Control	Control	-31.35335836	-2.743477038	Control	Sema1b_PlexA
30	wb	sta	other	muscle_cell	indirect_flight_muscle	2.762848836	0.001	0	1	Control	Control	-31.36350948	-2.762848836	Control	wb_sta
30	alphaTry	CadN	other	indirect_flight_muscle	muscle_cell	2.825299475	0	0	1	Control	Control	-31.39575665	-2.825299475	Control	alphaTry_CadN
30	Hsp83	htl	other	indirect_flight_muscle	muscle_cell	2.827576569	0	0	1		Control	-31.39691895	-2.827576569	Control	Hsp83_htl
30	N	Alk	other	adult_ventral_nervous_system	muscle_cell	2.830037438	0	0	1	Control		-31.39817399	-2.830037438	Control	N_Alk
30	Nlg1	Nrx-1	other	muscle_cell	muscle_cell	2.859183559	0	0	1		Control	-31.4129561	-2.859183559	Control	Nlg1_Nrx-1
30	Nrx-1	Nlg1	other	muscle_cell	muscle_cell	2.859183559	0	0	1	Control		-31.4129561	-2.859183559	Control	Nrx-1_Nlg1
30	Sema2b	Egfr	other	adult_ventral_nervous_system	adult_ventral_nervous_system	2.959641002	0	0	1		Control	-31.46277505	-2.959641002	Control	Sema2b_Egfr
30	Hsc70-4	Octbeta2R	other	indirect_flight_muscle	muscle_cell	2.962730784	0	0	1	Control	Rapamycin	-31.46428039	-2.962730784	Control	Hsc70-4_Octbeta2R
30	Sema1a	Pvr	other	adult_ventral_nervous_system	adult_ventral_nervous_system	3.039125732	0	0	1	Rapamycin	Control	-31.50100922	-3.039125732	Control	Sema1a_Pvr
30	Meltrin	Eph	other	muscle_cell	muscle_cell	3.06567391	0	0	1	Control		-31.5135571	-3.06567391	Control	Meltrin_Eph
30	bnl	if	other	muscle_cell	indirect_flight_muscle	3.144176951	0	0	1	Control	Rapamycin	-31.55003527	-3.144176951	Control	bnl_if
30	NetA	fra	other	muscle_cell	adult_ventral_nervous_system	3.183193453	0	0	1	Control	Control	-31.56782769	-3.183193453	Control	NetA_fra
30	Meltrin	Eph	other	muscle_cell	adult_ventral_nervous_system	3.252827349	0	0	1	Control		-31.5990471	-3.252827349	Control	Meltrin_Eph
30	Nrx-1	Nlg1	other	muscle_cell	indirect_flight_muscle	3.262299751	0	0	1	Control	Rapamycin	-31.6032422	-3.262299751	Control	Nrx-1_Nlg1
30	Nlg1	Nrx-1	other	indirect_flight_muscle	muscle_cell	3.262299751	0	0	1	Rapamycin	Control	-31.6032422	-3.262299751	Control	Nlg1_Nrx-1
30	vn	Egfr	EGFR signaling pathway	muscle_cell	adult_ventral_nervous_system	3.296527852	0	0	1	Control	Control	-31.61830012	-3.296527852	Control	vn_Egfr
30	bnl	if	other	muscle_cell	muscle_cell	3.308217608	0	0	1	Control	Rapamycin	-31.62340699	-3.308217608	Control	bnl_if
30	N	Alk	other	adult_ventral_nervous_system	adult_ventral_nervous_system	3.362870316	0	0	1	Control	Rapamycin	-31.647046	-3.362870316	Control	N_Alk
30	Timp	mew	other	muscle_cell	muscle_cell	3.363239292	0.001	0	1		Control	-31.64720428	-3.363239292	Control	Timp_mew
30	Mmp2	mys	other	muscle_cell	indirect_flight_muscle	3.365640207	0.02	0	1	Control	Rapamycin	-31.64823381	-3.365640207	Control	Mmp2_mys
30	NetB	fra	other	muscle_cell	adult_ventral_nervous_system	3.402922781	0	0	1	Control	Control	-31.66412727	-3.402922781	Control	NetB_fra
30	csw	nrm	other	indirect_flight_muscle	muscle_cell	3.433603351	0	0	1	Control	Rapamycin	-31.67707624	-3.433603351	Control	csw_nrm
30	CadN2	mew	other	adult_ventral_nervous_system	indirect_flight_muscle	3.434745525	0	0	1	Rapamycin	Control	-31.67755607	-3.434745525	Control	CadN2_mew
30	CadN	CadN2	other	muscle_cell	adult_ventral_nervous_system	3.487015994	0	0	1	Control	Rapamycin	-31.69934584	-3.487015994	Control	CadN_CadN2
30	CadN2	CadN	other	adult_ventral_nervous_system	muscle_cell	3.487015994	0	0	1	Rapamycin	Control	-31.69934584	-3.487015994	Control	CadN2_CadN
30	kuz	CG45263	other	indirect_flight_muscle	adult_ventral_nervous_system	3.652041459	0	0	1	Control	Rapamycin	-31.766056	-3.652041459	Control	kuz_CG45263
30	Ppn	mys	other	muscle_cell	indirect_flight_muscle	3.777499635	0	0	1	Control	Rapamycin	-31.81478447	-3.777499635	Control	Ppn_mys
30	alphaTry	N	other	indirect_flight_muscle	adult_ventral_nervous_system	3.863154306	0	0	1	Control	Control	-31.84713216	-3.863154306	Control	alphaTry_N
30	wry	N	NOTCH signaling pathway	adult_ventral_nervous_system	adult_ventral_nervous_system	3.872215125	0	0	1	Rapamycin	Control	-31.85051196	-3.872215125	Control	wry_N
30	N	Alk	other	adult_ventral_nervous_system	indirect_flight_muscle	3.898618594	0	0	1	Control	Rapamycin	-31.86031588	-3.898618594	Control	N_Alk
30	Meltrin	Eph	other	muscle_cell	indirect_flight_muscle	3.999584727	0	0	1	Control	Rapamycin	-31.89720307	-3.999584727	Control	Meltrin_Eph
30	CadN2	mew	other	adult_ventral_nervous_system	muscle_cell	4.060035543	0	0	1	Rapamycin	Control	-31.91884521	-4.060035543	Control	CadN2_mew
30	tutl	tutl	other	muscle_cell	adult_ventral_nervous_system	4.094807951	0	0	1	Control	Rapamycin	-31.93114864	-4.094807951	Control	tutl_tutl
30	tutl	tutl	other	adult_ventral_nervous_system	muscle_cell	4.094807951	0	0	1	Rapamycin	Control	-31.93114864	-4.094807951	Control	tutl_tutl
30	mmd	mew	other	adult_ventral_nervous_system	indirect_flight_muscle	4.247486081	0	0	1	Rapamycin	Control	-31.98396207	-4.247486081	Control	mmd_mew
30	alphaTry	Appl	other	indirect_flight_muscle	adult_ventral_nervous_system	4.266894959	0	0	1	Control	Rapamycin	-31.99053945	-4.266894959	Control	alphaTry_Appl
30	CadN	CadN	other	adult_ventral_nervous_system	muscle_cell	4.703505946	0.001	0	1		Control	-32.13108938	-4.703505946	Control	CadN_CadN
30	CadN	CadN	other	muscle_cell	adult_ventral_nervous_system	4.703505946	0.001	0	1	Control		-32.13108938	-4.703505946	Control	CadN_CadN
30	mmd	mew	other	adult_ventral_nervous_system	muscle_cell	5.020734238	0	0	1	Rapamycin	Control	-32.22525122	-5.020734238	Control	mmd_mew
30	alphaTry	Sdc	other	indirect_flight_muscle	adult_ventral_nervous_system	5.080984366	0	0	1	Control		-32.24246088	-5.080984366	Control	alphaTry_Sdc
30	alphaTry	Sdc	other	indirect_flight_muscle	muscle_cell	5.344637435	0	0	1	Control	Control	-32.31544494	-5.344637435	Control	alphaTry_Sdc
30	alphaTry	CadN	other	indirect_flight_muscle	adult_ventral_nervous_system	5.351037477	0	0	1	Control		-32.31717149	-5.351037477	Control	alphaTry_CadN
50	AnxB11	Octalpha2R	other	indirect_flight_muscle	adult_ventral_nervous_system	0	1	2.352957745	0			31.13182827	2.352957745	Rapamycin	AnxB11_Octalpha2R
50	AnxB11	mtt	other	indirect_flight_muscle	adult_ventral_nervous_system	0	1	2.006567752	0			30.90208272	2.006567752	Rapamycin	AnxB11_mtt
50	NetB	robo2	other	adult_ventral_nervous_system	adult_ventral_nervous_system	0	1	1.888995818	0			30.81497236	1.888995818	Rapamycin	NetB_robo2
50	AnxB11	Octalpha2R	other	indirect_flight_muscle	muscle_cell	0	1	1.670714737	0			30.63781828	1.670714737	Rapamycin	AnxB11_Octalpha2R
50	mmd	if	other	adult_ventral_nervous_system	muscle_cell	6.782269015	0	8.286808175	0	Rapamycin	Rapamycin	0.289048517	1.50453916	Rapamycin	mmd_if
50	NetB	unc-5	other	muscle_cell	adult_ventral_nervous_system	1.505704466	0	0	1	Control		-30.48779149	-1.505704466	Control	NetB_unc-5
50	Sema1b	PlexB	other	muscle_cell	indirect_flight_muscle	1.516997724	0.027	0	1	Control		-30.49857178	-1.516997724	Control	Sema1b_PlexB
50	alpha-Spec	Ptp36E	other	indirect_flight_muscle	indirect_flight_muscle	1.542000695	0	0	1		Control	-30.52215627	-1.542000695	Control	alpha-Spec_Ptp36E
50	Timp	htl	other	muscle_cell	muscle_cell	1.609784616	0	0	1			-30.58422053	-1.609784616	Control	Timp_htl
50	Ccn	htl	other	adult_ventral_nervous_system	muscle_cell	1.626692604	0	0	1			-30.59929451	-1.626692604	Control	Ccn_htl
50	beta-Spec	Ptp36E	other	muscle_cell	muscle_cell	1.738182808	0	0	1	Control		-30.69493268	-1.738182808	Control	beta-Spec_Ptp36E
50	ths	htl	FGFR signaling pathway	adult_ventral_nervous_system	muscle_cell	1.846360134	0	0	1			-30.78203683	-1.846360134	Control	ths_htl
50	Lrp4	Neto	other	adult_ventral_nervous_system	indirect_flight_muscle	1.850370786	0	0	1	Control	Control	-30.78516725	-1.850370786	Control	Lrp4_Neto
50	beta-Spec	Ptp36E	other	muscle_cell	indirect_flight_muscle	1.861197121	0	0	1	Control	Control	-30.79358372	-1.861197121	Control	beta-Spec_Ptp36E
50	sns	kirre	other	adult_ventral_nervous_system	muscle_cell	1.869212746	0	0	1		Control	-30.79978363	-1.869212746	Control	sns_kirre
50	kirre	sns	Nephrin signaling pathway	muscle_cell	adult_ventral_nervous_system	1.869212746	0	0	1	Control		-30.79978363	-1.869212746	Control	kirre_sns
50	Meltrin	Tsp96F	other	muscle_cell	muscle_cell	1.936251976	0	0	1	Control	Rapamycin	-30.85061957	-1.936251976	Control	Meltrin_Tsp96F
50	CadN2	Lar	other	adult_ventral_nervous_system	muscle_cell	2.019629464	0	0	1			-30.91144348	-2.019629464	Control	CadN2_Lar
50	Lar	Lar	other	muscle_cell	adult_ventral_nervous_system	2.045328219	0	0	1			-30.92968523	-2.045328219	Control	Lar_Lar
50	Lar	Lar	other	adult_ventral_nervous_system	muscle_cell	2.045328219	0	0	1			-30.92968523	-2.045328219	Control	Lar_Lar
50	Nlg2	Nrx-1	other	adult_ventral_nervous_system	muscle_cell	2.059342609	0	0	1		Control	-30.93953672	-2.059342609	Control	Nlg2_Nrx-1
50	Nrx-1	Nlg2	other	muscle_cell	adult_ventral_nervous_system	2.059342609	0	0	1	Control		-30.93953672	-2.059342609	Control	Nrx-1_Nlg2
50	Meltrin	Tsp96F	other	muscle_cell	indirect_flight_muscle	2.060684487	0	0	1	Control		-30.94047648	-2.060684487	Control	Meltrin_Tsp96F
50	Cam	Pde1c	other	adult_ventral_nervous_system	muscle_cell	7.907026724	0	5.74899989	0	Control	Control	-0.459824298	-2.158026834	Control	Cam_Pde1c
50	NetB	fra	other	muscle_cell	adult_ventral_nervous_system	2.229872203	0	0	1	Control		-31.05431388	-2.229872203	Control	NetB_fra
50	Nlg1	Nrx-1	other	indirect_flight_muscle	muscle_cell	2.280069753	0	0	1	Control	Control	-31.08643082	-2.280069753	Control	Nlg1_Nrx-1
50	Nrx-1	Nlg1	other	muscle_cell	indirect_flight_muscle	2.280069753	0	0	1	Control	Control	-31.08643082	-2.280069753	Control	Nrx-1_Nlg1
50	Nlg1	Nrx-1	other	muscle_cell	muscle_cell	2.292622914	0	0	1		Control	-31.09435194	-2.292622914	Control	Nlg1_Nrx-1
50	Nrx-1	Nlg1	other	muscle_cell	muscle_cell	2.292622914	0	0	1	Control		-31.09435194	-2.292622914	Control	Nrx-1_Nlg1
50	bnl	if	other	muscle_cell	indirect_flight_muscle	2.31787482	0	0	1	Control	Rapamycin	-31.11015551	-2.31787482	Control	bnl_if
50	Hsp83	htl	other	muscle_cell	muscle_cell	2.336023765	0	0	1	Rapamycin		-31.12140781	-2.336023765	Control	Hsp83_htl
50	Meltrin	Eph	other	muscle_cell	muscle_cell	2.412139132	0	0	1	Control		-31.16766598	-2.412139132	Control	Meltrin_Eph
50	Meltrin	Eph	other	muscle_cell	adult_ventral_nervous_system	2.436817732	0	0	1	Control		-31.1823512	-2.436817732	Control	Meltrin_Eph
50	bnl	if	other	muscle_cell	muscle_cell	2.60829612	0	0	1	Control	Rapamycin	-31.28046052	-2.60829612	Control	bnl_if
50	Meltrin	Eph	other	muscle_cell	indirect_flight_muscle	2.795451254	0	0	1	Control		-31.38043404	-2.795451254	Control	Meltrin_Eph
50	Hsp83	htl	other	indirect_flight_muscle	muscle_cell	2.975400373	0	0	1	Rapamycin		-31.47043667	-2.975400373	Control	Hsp83_htl
50	mmd	mew	other	adult_ventral_nervous_system	muscle_cell	3.14982725	0	0	1	Rapamycin	Control	-31.55262556	-3.14982725	Control	mmd_mew
50	Antp	Glut1	other	muscle_cell	adult_ventral_nervous_system	3.439177654	0	0	1		Rapamycin	-31.6794165	-3.439177654	Control	Antp_Glut1
50	Cam	Pde1c	other	indirect_flight_muscle	indirect_flight_muscle	3.468105356	0	0	1		Control	-31.69150058	-3.468105356	Control	Cam_Pde1c
50	Fas1	Fas1	other	muscle_cell	adult_ventral_nervous_system	3.473284847	0	0	1	Control	Rapamycin	-31.69365359	-3.473284847	Control	Fas1_Fas1
50	Fas1	Fas1	other	adult_ventral_nervous_system	muscle_cell	3.473284847	0	0	1	Rapamycin	Control	-31.69365359	-3.473284847	Control	Fas1_Fas1
50	Cam	Pde1c	other	adult_ventral_nervous_system	indirect_flight_muscle	4.166052639	0	0	1	Control	Control	-31.95603392	-4.166052639	Control	Cam_Pde1c
